# Benchmarking Transposable Element Annotation Methods for Creation of a Streamlined, Comprehensive Pipeline

**DOI:** 10.1101/657890

**Authors:** Shujun Ou, Weija Su, Yi Liao, Kapeel Chougule, Doreen Ware, Thomas Peterson, Ning Jiang, Candice N. Hirsch, Matthew B. Hufford

## Abstract

Sequencing technology and assembly algorithms have matured to the point that high-quality *de novo* assembly is possible for large, repetitive genomes. Current assemblies traverse transposable elements (TEs) and allow for annotation of TEs. There are numerous methods for each class of elements with unknown relative performance metrics. We benchmarked existing programs based on a curated library of rice TEs. Using the most robust programs, we created a comprehensive pipeline called Extensive *de-novo* TE Annotator (EDTA) that produces a condensed TE library for annotations of structurally intact and fragmented elements. EDTA is open-source and freely available: https://github.com/oushujun/EDTA.
