## Supplementary material for "Benchmarking Transposable Element Annotation Methods for Creation of a Streamlined, Comprehensive Pipeline": Table S

### Sheet: Table S1
Table S1. Performance metrics of TE methods
A. General repeat annotators
Category	Methods	sens	spec	accu	prec	FDR	F1	TP	TN	FP	FN
Total	Standard 6.9.5	1	1	1	1	0	1	174022779	200362524	0	0
Total	RepeatModeler	0.85	0.954	0.905	0.941	0.059	0.893	147903199	191064192	9298332	26119580
Total	Repbase_rice	0.943	0.925	0.934	0.917	0.083	0.93	164109242	185441870	14928879	9913537
Total	Repbase_nonrice	0.289	0.986	0.662	0.948	0.052	0.442	50218942	197615419	2748713	123803837
Total	RepeatScout	0.889	0.952	0.923	0.941	0.059	0.914	154733058	190700874	9663260	19289721
Total	Red	0.942	0.877	0.907	0.869	0.131	0.904	163999307	175667136	24706122	10023472
Total	GRF	0.751	0.984	0.876	0.977	0.023	0.849	130769743	197226590	3134826	43253036
Classified	RepeatModeler	0.377	0.995	0.708	0.986	0.014	0.545	65526416	199426658	934227	108496363
Classified	Repbase_rice	0.942	0.926	0.933	0.917	0.083	0.929	163855783	185606976	14763773	10166996
Classified	Repbase_nonrice	0.287	0.988	0.662	0.952	0.048	0.441	49934090	197864524	2499577	124088689
B. LTR retrotransposons
Category	Methods	sens	spec	accu	prec	FDR	F1	TP	TN	FP	FN
LTR	Standard 6.9.5	1	1	1	1	0	1	88133913	286240040	0	0
LTR	RepeatModeler	0.585	0.997	0.9	0.985	0.015	0.734	51545959	285428827	794304	36587954
LTR	Repbase_rice	0.976	0.991	0.988	0.972	0.028	0.974	86013296	283727873	2496652	2120617
LTR	Repbase_nonrice	0.309	0.995	0.833	0.948	0.052	0.466	27224772	284716554	1506637	60909141
LTR	LTR_STRUC	0.973	0.627	0.709	0.446	0.554	0.612	85787975	179615979	106639758	2345938
LTR	MGEScan3	0.963	0.827	0.859	0.632	0.368	0.763	84901961	236741057	49499761	3231952
LTR	LTR_FINDER	0.966	0.882	0.902	0.716	0.284	0.822	85096172	252483428	33756612	3037741
LTR	LTRharvest	0.983	0.711	0.775	0.512	0.488	0.673	86610174	203603608	82649350	1523739
LTR	LtrDetector	0.991	0.648	0.729	0.464	0.536	0.632	87345001	185493024	100761788	788912
LTR	GRF-LTR_FINDER	0.982	0.731	0.79	0.529	0.471	0.688	86541940	209178378	77070769	1591973
LTR	LTR_retriever-LTR_STRUC	0.444	0.997	0.867	0.98	0.02	0.611	39139026	285425503	797568	48994887
LTR	LTR_retriever-LTR_FINDER	0.955	0.936	0.94	0.821	0.179	0.883	84148185	267850877	18379030	3985728
LTR	LTR_retriever-LTRharvest	0.942	0.942	0.942	0.832	0.168	0.884	83005384	269497014	16730477	5128529
LTR	LTR_retriever-LtrDetector	0.694	0.974	0.908	0.891	0.109	0.781	61207803	278740154	7489986	26926110
LTR	LTR_retriever-MGEScan3	0.93	0.918	0.921	0.778	0.222	0.847	81978221	262841015	23385242	6155692
LTR	LTR_retriever-GRF-LTR_FINDER	0.953	0.952	0.952	0.859	0.141	0.903	84004433	272395745	13831396	4129480
LTR	LTR_retriever-struc-finder-harvest-mgescan3-detector-grf	0.961	0.917	0.927	0.78	0.22	0.861	84724909	262346006	23888630	3409004
C. nonLTR retrotransposons
Category	Metrics	sens	spec	accu	prec	FDR	F1	TP	TN	FP	FN
nonLTR	Standard 6.9.5	1	1	1	1	0	1	6922831	367388767	0	0
nonLTR	RepeatModeler	0.418	0.999	0.988	0.859	0.141	0.563	2895947	366915231	473536	4026884
nonLTR	Repbase_rice	0.759	0.996	0.992	0.798	0.202	0.778	5254627	366060432	1331688	1668204
nonLTR	Repbase_nonrice	0.372	0.998	0.987	0.792	0.208	0.506	2576694	366714081	676121	4346137
nonLTR	MGEScan3	0.337	0.95	0.938	0.112	0.888	0.168	2335508	348910572	18486741	4587323
SINE	SINEBase	0.432	1	0.997	0.857	0.143	0.575	697857	372576226	116596	915886
SINE	SINE-Finder	0.599	0.954	0.952	0.053	0.947	0.098	966824	355499334	17198162	646919
SINE	SINE_Scan	0.372	0.998	0.996	0.489	0.511	0.423	599924	372067524	625797	1013819
D. TIR elements
Category	Metrics	sens	spec	accu	prec	FDR	F1	TP	TN	FP	FN
TIR	Standard 6.9.5	1	1	1	1	0	1	63396143	310919458	0	0
TIR	RepeatModeler	0.135	0.998	0.852	0.927	0.073	0.236	8584024	310243767	675691	54812119
TIR	Repbase_rice	0.811	0.977	0.949	0.879	0.121	0.844	51420497	303838823	7081652	11975646
TIR	Repbase_nonrice	0.271	0.994	0.872	0.906	0.094	0.417	17154954	309149284	1771249	46241189
TIR	IRF	1	0.006	0.175	0.17	0.83	0.291	63393238	1951242	309109539	2905
TIR	TIR-Learner	0.897	0.755	0.779	0.427	0.573	0.579	56874580	234739125	76220130	6521563
TIR	TIR-Learner_rmLTR	0.895	0.916	0.913	0.692	0.308	0.78	58076042	283554612	25863719	6833912
TIR	GRF-TIR_edu	0.999	0.127	0.274	0.189	0.811	0.318	63335994	39430902	271622246	60149
MITE	P-MITE_rice	0.851	0.969	0.96	0.705	0.295	0.771	25515327	333646579	10676213	4478572
MITE	P-MITE_norice	0.333	0.994	0.941	0.832	0.168	0.475	9974189	342310280	2010914	20019710
MITE	MITE-Hunter	0.79	0.981	0.966	0.786	0.214	0.788	23700428	337877390	6441673	6293471
MITE	detectMITE	0.819	0.905	0.898	0.429	0.571	0.563	24563046	311587840	32741631	5430853
MITE	miteFinderII	0.665	0.94	0.918	0.491	0.509	0.565	19945436	323671117	20653707	10048463
MITE	MITE-Tracker	0.84	0.959	0.949	0.64	0.36	0.726	25184799	330158154	14163850	4809100
MITE	MUSTv2	0.812	0.697	0.706	0.189	0.811	0.307	24361953	240043351	104333226	5631946
MITE	GRF-mite_dft	0.821	0.954	0.943	0.635	0.365	0.716	24611356	295833846	14147777	5382543
MITE	GRF-mite_edu	0.944	0.67	0.692	0.2	0.8	0.329	28327039	230732930	113643255	1666860
E. Helitrons
Category	Methods	sens	spec	accu	prec	FDR	F1	TP	TN	FP	FN
Helitron	Standard 6.9.5	1	1	1	1	0	1	13363085	360948240	0	0
Helitron	RepeatModeler	0.015	1	0.965	0.984	0.016	0.03	204535	360944889	3351	13158550
Helitron	Repbase_rice	0.777	0.987	0.979	0.688	0.312	0.73	10381696	356235568	4713824	2981389
Helitron	Repbase_nonrice	0.032	0.999	0.965	0.67	0.33	0.062	431122	360735800	212573	12931963
Helitron	HelitronScanner	0.968	0.471	0.489	0.063	0.937	0.119	12921268	170067987	190980943	426846
Helitron	HelitronScanner_clean	0.952	0.857	0.86	0.197	0.803	0.327	12692890	309417070	51576868	643501
F. EDTA
Category	Methods	sens	spec	accu	prec	FDR	F1	TP	TN	FP	FN
LTR	EDTA_stg0	0.501	0.996	0.88	0.976	0.024	0.662	44143775	285165651	1065396	43981885
TIR	EDTA_stg0	0.643	0.93	0.88	0.663	0.337	0.653	42301930	287033284	21543289	23444677
MITE	EDTA_stg0	0.6	0.984	0.953	0.761	0.239	0.671	17982663	338678965	5640458	12011236
Helitron	EDTA_stg0	0.937	0.695	0.704	0.102	0.898	0.184	12505247	251089247	109936411	842867
Total	EDTA_stg0	0.972	0.826	0.895	0.832	0.168	0.897	171148651	163849072	34558054	4844152
LTR	EDTA_stg1	0.881	0.993	0.967	0.976	0.024	0.926	77662888	284291479	1941399	10462772
TIR	EDTA_stg1	0.876	0.937	0.926	0.747	0.253	0.806	57564276	289067007	19511373	8182331
MITE	EDTA_stg1	0.813	0.974	0.961	0.734	0.266	0.772	24395609	335491684	8828422	5598290
Helitron	EDTA_stg1	0.842	0.895	0.893	0.229	0.771	0.36	11244601	323123673	37858365	2103513
Total	EDTA_stg1	0.957	0.854	0.902	0.853	0.147	0.902	168486797	169389092	29015984	7506006

### Sheet: Table S2
Table S2. Time and resource consumption
General repeat annotator
Method	Version	Raw output	Library size	HPC platform*	Average CPU (%)	Wall clock time (d-h:m:s)	Maximum mem (kbytes)	Installation easiness**	Notes
RepeatModeler	1.0.11	1.7 Mb	1.6 Mb	UCI free128	10.8	05:03:31	955992	easy	It has TE class classification.
RepeatScout	1.0.5	3.3 Mb	3.2 Mb	UCI jje	0.99	01:26:07	6285472	easy	conda available
Repbase_rice	20170127	8.4 Mb	8.4 Mb	UCI free128	121.28	02:12:28	3822176	medium	Used the -e Crossmatch engine
Repbase_norice		148.2 Mb	148.2 Mb	ISU Nova	31.65	01:48:49	3018248	medium	Giri registration required.
Red	2.0	149.2 Mb	34.6 Mb	ISU Nova	0.99	00:32:35	20449572	easy	conda available
grf-intersperse	v1.0	36.5 Mb	4.0 Mb	ISU Nova	3.82	06:26:28	25168124	easy
RECON	v1.08	153.7 Mb	24.7 Mb	UCI jje	0.54	12:15:56	32167044	difficult
REPET	v2.5	-	-	-	-	-	-	medium	Giri registration required.
CENSOR	4.2.29	-	-	-	-	-	-	difficult	Mysterious input file required (.map), Giri registration required.
PILER	-	-	-	-	-	-	-	difficult	Dependent program deprecated.
LTR retrotransposons
Method	Version	Raw output	Library size	HPC platform*	Average CPU (%)	Wall clock time (d-h:m:s)	Maximum mem (kbytes)	Installation easiness*	Notes
LTR_STRUC	v1.1	20.7 Mb	14.6 Mb	ISU Nova	0.99	<12:00:00	<1000000	medium	windows-based, license required
LTR_FINDER_parallel	1.0.6	26.5 Mb	5.1 Mb	ISU Nova	7.08	00:02:04	205756	easy	Precompiled bin available
LTRharvest	1.5.10	28.5 Mb	9.4 Mb	ISU Nova	0.97	00:05:40	3108420	easy	Precompiled bin available
MGEScan	3.0.0	32.2 Mb	11.5 Mb	ISU Nova	2.83	07:08:58	577724	easy	Galaxy-based
LtrDetector	3/1/2019	56.9 Mb	15.4 Mb	ISU Nova	0.99	01:11:51	1916296	Medium	Requires gcc8.2+ to install
GRF-LTR_FINDER	v1.0	85.0 Mb	8.8 Mb	ISU Nova	3.13	53:52:59	80478064	easy	slow
LTR_retriever-LTR_STRUC	v2.6	0.2 Mb	0.2 Mb	ISU Nova	19.54	00:16:50	1625284	easy	Conda-based dependencies
LTR_retriever-LTR_FINDER	v2.6	4.3 Mb	4.3 Mb	ISU Nova	20.44	00:38:54	1673436	easy	Conda-based dependencies
LTR_retriever-LTRharvest	v2.6	3.6 Mb	3.6 Mb	ISU Nova	19.11	00:34:48	1673344	easy	Conda-based dependencies
LTR_retriever-LtrDetector	v2.6	3.9 Mb	3.9 Mb	ISU Nova	14.19	00:47:24	2617232	easy	Conda-based dependencies
LTR_retriever-MGEScan3	v2.6	2.4 Mb	2.4 Mb	ISU Nova	16.54	00:33:23	1787492	easy	Conda-based dependencies
LTR_retriever-GRF-LTR_FINDER	v2.6	4.1 Mb	4.1 Mb	ISU Nova	9.27	01:28:10	2857828	easy	Conda-based dependencies
LTR_retriever-struc-finder-harvest-mgescan3-detector-grf	v2.6	5.6 Mb	5.6 Mb	ISU Nova	7.78	02:54:51	7875280	easy	Conda-based dependencies
LTR_MINER	04/06/2004	-	-	-	-	-	-	Difficult	depreciated, many bugs
LTR Annotator	-	-	-	-	-	-	-	Difficult	could not find the package
Non-LTR retrotransposons
Method	Version	Raw output	Library size	HPC platform*	Average CPU (%)	Wall clock time (d-h:m:s)	Maximum mem (kbytes)	Installation easiness*	Notes
SINEBase	v1.1	69.0 kb	69.0 kb	ISU Nova	29.98	00:09:54	1057348	easy
SINE-Finder	1.0.1	143 kb	133 kb	ISU Nova	0.99	00:08:56	7416	easy
SINE_Scan	1.1.1	6.3 kb	1.8 kb	ISU Nova	1.25	04:42:10	578884	medium	The installer has several bugs.
MGEScan	3.0.0	122 kb	122 kb	ISU Nova	27.34	00:11:33	18936928	easy
TIR elements
Method	Version	Raw output	Library size	HPC platform*	Average CPU (%)	Wall clock time (d-h:m:s)	Maximum mem (kbytes)	Installation easiness*	Notes
P-MITE_rice	Accessed 04/18/2019	0.2 Mb	0.2 Mb	ISU Nova	26.94	00:12:54	1398272	medium	The download link is broken, the library was requested from the author.
P-MITE_norice	Accessed 04/18/2019	2.9 Mb	2.9 Mb	ISU Nova	29.77	00:15:21	1056784	medium	The download link is broken, the library was requested from the author.
MITE-Hunter	9082010	0.1 Mb	0.1 Mb	ISU short_1n	3.6	08:47:03	1022792	difficult	Many bugs, deprecated dependencies
detectMITE	2017042	10.2 Mb	1.0 Mb	ISU short_1n	0.96	06:22:58	6434684	easy	No family classification
IRF	3.07	4.7 Gb	790.7 Mb	ISU short_1n	0.99	10:59:18	6862660	easy	Text output, no fasta output;
GRF-TIR_edu	v1.0	629.8 Gb	304 Mb	ISU free	3.12	06:09:06	63144276	easy	Large output file
GRF-mite_edu	v1.0	46.7 Gb	10.2 Mb	ISU free	7	11:14:06	6219440	easy	Large output file
GRF-mite_dft	v1.0	1.42 Mb	1.0 Mb	ISU free				easy
miteFinderII	NA	3.0 Mb	3.0 Mb	ISU free	0.99	00:18:00	703660	easy	Not many user guide
MITE-Tracker	NA	1.0 Mb	1.0 Mb	ISU short_1n	0.98	03:15:34	1443700	Medium	Has a csv file in output for MITEs descriptions, error for clustering
MUSTv2	r2-4-002	12.9 Mb	2.4 Mb	ISU free	2.06	21:06:28	5988392	easy	Text output, no fasta output
TIR-Learner	vRice	17.7 Mb	9.1 Mb	ISU short_1n	8.42	25:10:36	18618308	medium	Under assembly, resource consumption was estimated by the main steps
MITE Digger	1.4	-	-	-	-	-	-	difficult	Windows-based, bugged
RSPB	-	-	-	-	-	-	-	medium	perl-module required, manual input required
Helitrons
Method	Version	Raw output	Library size	HPC platform*	Average CPU (%)	Wall clock time (d-h:m:s)	Maximum mem (kbytes)	Installation easiness*	Notes
HelitronScanner	V1.1	51.9 Mb	16.6 Mb	ISU Nova	1	01:50:20	9595428	easy	no installation required
HelSearch	V1.0	-	-	-	-	-	-	difficult	many bugs
HelitronFinder	-	-	-	-	-	-	-	difficult	Package not found
* ISU free, Intel(R) Xeon(R) CPU E5-2650 0 @ 2.00GHz ISU Nova, Intel(R) Xeon(R) Gold 6140 CPU @ 2.30GHz ISU short_1n, Intel(R) Xeon(R) CPU E5-2640 v3 @ 2.60GHz UCI free128, AMD EPYC 7601 32-Core Processor @ 2.2GHz UCI jje, AMD Opteron(tm) Processor 6376 @ 2.3GHZ
** Easy - conda available; low difficulty for compilation Medium - requires some updates of the system; minor bugs; require a special license Difficult - requires a lot of troubleshooting; could not run the whole pipeline; outdated.

### Sheet: Table S3
Table S3. Benchmarking the parallel wrapper of LTR_FINDER
Genome	Arabidopsis	Rice	Maize	Wheat
Version	TAIR10	MSU7	AGPv4	CS1.0
Size	119.7 Mb	374.5 Mb	2134.4 Mb	14547.3 Mb
Original memory (1 CPU*)	0.37 Gbyte	0.55 Gbyte	5.00 Gbyte	11.88 Gbyte
Parallel memory (36 CPUs*)	0.10 Gbyte	0.12 Gbyte	0.82 Gbyte	17.67 Gbyte
Original time (1 CPU)	0.58 h	2.1 h	448.5 h	10169.3 h
Parallel time (36 CPUs)	6.4 min	2.6 min	10.3 min	71.8 min
Speed up	5.4 x	9,532 x	2,614 x	8,496 x
# of LTR candidates (1 CPU)	226	2851	60165	231043
# of LTR candidates (36 CPUs)	226	2834	59658	237352
% difference of candidate #	0	0.00596282	0.00842683	-0.0273066
* Intel(R) Xeon(R) CPU E5-2660 v4 @ 2.00GHz
